# Improving rice drought tolerance through host-mediated microbiome selection

**DOI:** 10.1101/2024.02.03.578672

**Authors:** Alex Styer, Dean Pettinga, Daniel Caddell, Devin Coleman-Derr

**Affiliations:** Department of Plant and Microbial Biology, 111 Koshland Hall, University of California, Berkeley, CA, USA; Plant Gene Expression Center, USDA-ARS, Albany, CA, USA

## Abstract

Plant microbiome engineering remains a significant challenge due to challenges associated with accurately predicting microbiome assembly and function in complex, heterogeneous soil environments. However, host-mediated selection can simplify the process by using plant host phenotype as a reporter of microbiome function; by iteratively selecting microbiomes from hosts with desired phenotypes and using them to inoculate subsequent cohorts of hosts, artificial selection can steer the microbiome towards a composition producing optimized plant phenotypes. In this study, we inoculated rice with wild microbial communities from fallow rice field, desert, and serpentine seep field soils. By challenging these plants with drought and iteratively selecting microbiomes from the least drought stressed plants across multiple generations, we derived simplified microbiomes that enhanced both the growth and drought tolerance of rice. Across selection cycles, microbiomes within and between soil treatments became increasingly similar, implicating both dispersal and selection as drivers of community composition. With amplicon sequencing data we identified specific bacterial taxa associated with improved rice drought phenotypes; while many of these taxa have been previously described as plant growth promoters, we also identified novel taxa exhibiting strong positive correlation with improved drought performance. Lastly, we resolved 272 metagenome-assembled genomes (MAGs) and used these MAGs to identify functions enriched in bacteria driving enhanced drought tolerance. The most significantly enriched functions—particularly glycerol-3-phosphate and iron transport—have been previously implicated as potential mediators of plant-microbe interactions during drought. Altogether, these data demonstrate that host-mediated selection provides an efficient framework for microbiome engineering through the identification of both individual taxa and simplified communities associated with enhanced plant phenotypes.
