## Supplemental-Table-2 for "Improving rice drought tolerance through host-mediated microbiome selection"

### Sheet: Sheet1
Supplemental Table 2. Primers used for 16S rRNA amplification
Primer Name	Forward/ Reverse	Illumina Adapter (Fwd=p5, Rev=p7)	Index (Fwd=i5, Rev=i7)	Illumina TruSeq primer	Spacer	16S rRNA V3V4 primer	Complete primer sequence
341F_S_8_1	Fwd	AATGATACGGCGACCACCGAGATCTACAC	CCTAAACTACGG	TCTTTCCCTACACGACGCTCTTCCGATCT		CCTACGGGNBGCASCAG	AATGATACGGCGACCACCGAGATCTACACCCTAAACTACGGTCTTTCCCTACACGACGCTCTTCCGATCTCCTACGGGNBGCASCAG
341F_S_8_2	Fwd	AATGATACGGCGACCACCGAGATCTACAC	GTGGTATGGGAG	TCTTTCCCTACACGACGCTCTTCCGATCT	T	CCTACGGGNBGCASCAG	AATGATACGGCGACCACCGAGATCTACACGTGGTATGGGAGTCTTTCCCTACACGACGCTCTTCCGATCTTCCTACGGGNBGCASCAG
341F_S_8_3	Fwd	AATGATACGGCGACCACCGAGATCTACAC	TGTTGCGTTTCT	TCTTTCCCTACACGACGCTCTTCCGATCT	GT	CCTACGGGNBGCASCAG	AATGATACGGCGACCACCGAGATCTACACTGTTGCGTTTCTTCTTTCCCTACACGACGCTCTTCCGATCTGTCCTACGGGNBGCASCAG
341F_S_8_4	Fwd	AATGATACGGCGACCACCGAGATCTACAC	ACAGCCACCCAT	TCTTTCCCTACACGACGCTCTTCCGATCT	CGA	CCTACGGGNBGCASCAG	AATGATACGGCGACCACCGAGATCTACACACAGCCACCCATTCTTTCCCTACACGACGCTCTTCCGATCTCGACCTACGGGNBGCASCAG
341F_S_8_5	Fwd	AATGATACGGCGACCACCGAGATCTACAC	GTTACGTGGTTG	TCTTTCCCTACACGACGCTCTTCCGATCT	ATGA	CCTACGGGNBGCASCAG	AATGATACGGCGACCACCGAGATCTACACGTTACGTGGTTGTCTTTCCCTACACGACGCTCTTCCGATCTATGACCTACGGGNBGCASCAG
341F_S_8_6	Fwd	AATGATACGGCGACCACCGAGATCTACAC	TACCGGCTTGCA	TCTTTCCCTACACGACGCTCTTCCGATCT	TGCGA	CCTACGGGNBGCASCAG	AATGATACGGCGACCACCGAGATCTACACTACCGGCTTGCATCTTTCCCTACACGACGCTCTTCCGATCTTGCGACCTACGGGNBGCASCAG
341F_S_8_7	Fwd	AATGATACGGCGACCACCGAGATCTACAC	CACCTTACCTTA	TCTTTCCCTACACGACGCTCTTCCGATCT	GAGTGG	CCTACGGGNBGCASCAG	AATGATACGGCGACCACCGAGATCTACACCACCTTACCTTATCTTTCCCTACACGACGCTCTTCCGATCTGAGTGGCCTACGGGNBGCASCAG
341F_S_8_8	Fwd	AATGATACGGCGACCACCGAGATCTACAC	TTAACTGGAAGC	TCTTTCCCTACACGACGCTCTTCCGATCT	CCTGGAG	CCTACGGGNBGCASCAG	AATGATACGGCGACCACCGAGATCTACACTTAACTGGAAGCTCTTTCCCTACACGACGCTCTTCCGATCTCCTGGAGCCTACGGGNBGCASCAG
341F_S_8_9	Fwd	AATGATACGGCGACCACCGAGATCTACAC	TACCGCCTCGGA	TCTTTCCCTACACGACGCTCTTCCGATCT		CCTACGGGNBGCASCAG	AATGATACGGCGACCACCGAGATCTACACTACCGCCTCGGATCTTTCCCTACACGACGCTCTTCCGATCTCCTACGGGNBGCASCAG
341F_S_8_10	Fwd	AATGATACGGCGACCACCGAGATCTACAC	ACTTTAAGGGTG	TCTTTCCCTACACGACGCTCTTCCGATCT	T	CCTACGGGNBGCASCAG	AATGATACGGCGACCACCGAGATCTACACACTTTAAGGGTGTCTTTCCCTACACGACGCTCTTCCGATCTTCCTACGGGNBGCASCAG
341F_S_8_11	Fwd	AATGATACGGCGACCACCGAGATCTACAC	CCATCACATAGG	TCTTTCCCTACACGACGCTCTTCCGATCT	GT	CCTACGGGNBGCASCAG	AATGATACGGCGACCACCGAGATCTACACCCATCACATAGGTCTTTCCCTACACGACGCTCTTCCGATCTGTCCTACGGGNBGCASCAG
341F_S_8_12	Fwd	AATGATACGGCGACCACCGAGATCTACAC	GAGCAACATCCT	TCTTTCCCTACACGACGCTCTTCCGATCT	CGA	CCTACGGGNBGCASCAG	AATGATACGGCGACCACCGAGATCTACACGAGCAACATCCTTCTTTCCCTACACGACGCTCTTCCGATCTCGACCTACGGGNBGCASCAG
341F_S_8_13	Fwd	AATGATACGGCGACCACCGAGATCTACAC	ATGTCCGACCAA	TCTTTCCCTACACGACGCTCTTCCGATCT	ATGA	CCTACGGGNBGCASCAG	AATGATACGGCGACCACCGAGATCTACACATGTCCGACCAATCTTTCCCTACACGACGCTCTTCCGATCTATGACCTACGGGNBGCASCAG
341F_S_8_14	Fwd	AATGATACGGCGACCACCGAGATCTACAC	TGTCTCGCAAGC	TCTTTCCCTACACGACGCTCTTCCGATCT	TGCGA	CCTACGGGNBGCASCAG	AATGATACGGCGACCACCGAGATCTACACTGTCTCGCAAGCTCTTTCCCTACACGACGCTCTTCCGATCTTGCGACCTACGGGNBGCASCAG
341F_S_8_15	Fwd	AATGATACGGCGACCACCGAGATCTACAC	CGCGGTTACTAA	TCTTTCCCTACACGACGCTCTTCCGATCT	GAGTGG	CCTACGGGNBGCASCAG	AATGATACGGCGACCACCGAGATCTACACCGCGGTTACTAATCTTTCCCTACACGACGCTCTTCCGATCTGAGTGGCCTACGGGNBGCASCAG
341F_S_8_16	Fwd	AATGATACGGCGACCACCGAGATCTACAC	GAGACTATATGC	TCTTTCCCTACACGACGCTCTTCCGATCT	CCTGGAG	CCTACGGGNBGCASCAG	AATGATACGGCGACCACCGAGATCTACACGAGACTATATGCTCTTTCCCTACACGACGCTCTTCCGATCTCCTGGAGCCTACGGGNBGCASCAG
341F_S_8_17	Fwd	AATGATACGGCGACCACCGAGATCTACAC	AGGTACGCAATT	TCTTTCCCTACACGACGCTCTTCCGATCT		CCTACGGGNBGCASCAG	AATGATACGGCGACCACCGAGATCTACACAGGTACGCAATTTCTTTCCCTACACGACGCTCTTCCGATCTCCTACGGGNBGCASCAG
341F_S_8_18	Fwd	AATGATACGGCGACCACCGAGATCTACAC	GAGGAGTAAAGC	TCTTTCCCTACACGACGCTCTTCCGATCT	T	CCTACGGGNBGCASCAG	AATGATACGGCGACCACCGAGATCTACACGAGGAGTAAAGCTCTTTCCCTACACGACGCTCTTCCGATCTTCCTACGGGNBGCASCAG
341F_S_8_19	Fwd	AATGATACGGCGACCACCGAGATCTACAC	CGTAAGATGCCT	TCTTTCCCTACACGACGCTCTTCCGATCT	GT	CCTACGGGNBGCASCAG	AATGATACGGCGACCACCGAGATCTACACCGTAAGATGCCTTCTTTCCCTACACGACGCTCTTCCGATCTGTCCTACGGGNBGCASCAG
341F_S_8_20	Fwd	AATGATACGGCGACCACCGAGATCTACAC	ATCTAGTGGCAA	TCTTTCCCTACACGACGCTCTTCCGATCT	CGA	CCTACGGGNBGCASCAG	AATGATACGGCGACCACCGAGATCTACACATCTAGTGGCAATCTTTCCCTACACGACGCTCTTCCGATCTCGACCTACGGGNBGCASCAG
341F_S_8_21	Fwd	AATGATACGGCGACCACCGAGATCTACAC	ACGAGACTGATT	TCTTTCCCTACACGACGCTCTTCCGATCT	ATGA	CCTACGGGNBGCASCAG	AATGATACGGCGACCACCGAGATCTACACACGAGACTGATTTCTTTCCCTACACGACGCTCTTCCGATCTATGACCTACGGGNBGCASCAG
341F_S_8_22	Fwd	AATGATACGGCGACCACCGAGATCTACAC	GCTGTACGGATT	TCTTTCCCTACACGACGCTCTTCCGATCT	TGCGA	CCTACGGGNBGCASCAG	AATGATACGGCGACCACCGAGATCTACACGCTGTACGGATTTCTTTCCCTACACGACGCTCTTCCGATCTTGCGACCTACGGGNBGCASCAG
341F_S_8_23	Fwd	AATGATACGGCGACCACCGAGATCTACAC	ATCACCAGGTGT	TCTTTCCCTACACGACGCTCTTCCGATCT	GAGTGG	CCTACGGGNBGCASCAG	AATGATACGGCGACCACCGAGATCTACACATCACCAGGTGTTCTTTCCCTACACGACGCTCTTCCGATCTGAGTGGCCTACGGGNBGCASCAG
341F_S_8_24	Fwd	AATGATACGGCGACCACCGAGATCTACAC	TGGTCAACGATA	TCTTTCCCTACACGACGCTCTTCCGATCT	CCTGGAG	CCTACGGGNBGCASCAG	AATGATACGGCGACCACCGAGATCTACACTGGTCAACGATATCTTTCCCTACACGACGCTCTTCCGATCTCCTGGAGCCTACGGGNBGCASCAG
341F_S_8_25	Fwd	AATGATACGGCGACCACCGAGATCTACAC	ATCGCACAGTAA	TCTTTCCCTACACGACGCTCTTCCGATCT		CCTACGGGNBGCASCAG	AATGATACGGCGACCACCGAGATCTACACATCGCACAGTAATCTTTCCCTACACGACGCTCTTCCGATCTCCTACGGGNBGCASCAG
341F_S_8_26	Fwd	AATGATACGGCGACCACCGAGATCTACAC	GTCGTGTAGCCT	TCTTTCCCTACACGACGCTCTTCCGATCT	T	CCTACGGGNBGCASCAG	AATGATACGGCGACCACCGAGATCTACACGTCGTGTAGCCTTCTTTCCCTACACGACGCTCTTCCGATCTTCCTACGGGNBGCASCAG
341F_S_8_27	Fwd	AATGATACGGCGACCACCGAGATCTACAC	AGCGGAGGTTAG	TCTTTCCCTACACGACGCTCTTCCGATCT	GT	CCTACGGGNBGCASCAG	AATGATACGGCGACCACCGAGATCTACACAGCGGAGGTTAGTCTTTCCCTACACGACGCTCTTCCGATCTGTCCTACGGGNBGCASCAG
341F_S_8_28	Fwd	AATGATACGGCGACCACCGAGATCTACAC	ATCCTTTGGTTC	TCTTTCCCTACACGACGCTCTTCCGATCT	CGA	CCTACGGGNBGCASCAG	AATGATACGGCGACCACCGAGATCTACACATCCTTTGGTTCTCTTTCCCTACACGACGCTCTTCCGATCTCGACCTACGGGNBGCASCAG
341F_S_8_29	Fwd	AATGATACGGCGACCACCGAGATCTACAC	TACAGCGCATAC	TCTTTCCCTACACGACGCTCTTCCGATCT	ATGA	CCTACGGGNBGCASCAG	AATGATACGGCGACCACCGAGATCTACACTACAGCGCATACTCTTTCCCTACACGACGCTCTTCCGATCTATGACCTACGGGNBGCASCAG
341F_S_8_30	Fwd	AATGATACGGCGACCACCGAGATCTACAC	ACCGGTATGTAC	TCTTTCCCTACACGACGCTCTTCCGATCT	TGCGA	CCTACGGGNBGCASCAG	AATGATACGGCGACCACCGAGATCTACACACCGGTATGTACTCTTTCCCTACACGACGCTCTTCCGATCTTGCGACCTACGGGNBGCASCAG
785R_S_8_1	Rev	CAAGCAGAAGACGGCATACGAGAT	CCTAAACTACGG	GTGACTGGAGTTCAGACGTGTGCTCTTCCGATCT		GACTACNVGGGTATCTAATCC	CAAGCAGAAGACGGCATACGAGATCCTAAACTACGGGTGACTGGAGTTCAGACGTGTGCTCTTCCGATCTGACTACNVGGGTATCTAATCC
785R_S_8_2	Rev	CAAGCAGAAGACGGCATACGAGAT	GTGGTATGGGAG	GTGACTGGAGTTCAGACGTGTGCTCTTCCGATCT	A	GACTACNVGGGTATCTAATCC	CAAGCAGAAGACGGCATACGAGATGTGGTATGGGAGGTGACTGGAGTTCAGACGTGTGCTCTTCCGATCTAGACTACNVGGGTATCTAATCC
785R_S_8_3	Rev	CAAGCAGAAGACGGCATACGAGAT	TGTTGCGTTTCT	GTGACTGGAGTTCAGACGTGTGCTCTTCCGATCT	TC	GACTACNVGGGTATCTAATCC	CAAGCAGAAGACGGCATACGAGATTGTTGCGTTTCTGTGACTGGAGTTCAGACGTGTGCTCTTCCGATCTTCGACTACNVGGGTATCTAATCC
785R_S_8_4	Rev	CAAGCAGAAGACGGCATACGAGAT	ACAGCCACCCAT	GTGACTGGAGTTCAGACGTGTGCTCTTCCGATCT	CTA	GACTACNVGGGTATCTAATCC	CAAGCAGAAGACGGCATACGAGATACAGCCACCCATGTGACTGGAGTTCAGACGTGTGCTCTTCCGATCTCTAGACTACNVGGGTATCTAATCC
785R_S_8_5	Rev	CAAGCAGAAGACGGCATACGAGAT	GTTACGTGGTTG	GTGACTGGAGTTCAGACGTGTGCTCTTCCGATCT	GATA	GACTACNVGGGTATCTAATCC	CAAGCAGAAGACGGCATACGAGATGTTACGTGGTTGGTGACTGGAGTTCAGACGTGTGCTCTTCCGATCTGATAGACTACNVGGGTATCTAATCC
785R_S_8_6	Rev	CAAGCAGAAGACGGCATACGAGAT	TACCGGCTTGCA	GTGACTGGAGTTCAGACGTGTGCTCTTCCGATCT	ACTCA	GACTACNVGGGTATCTAATCC	CAAGCAGAAGACGGCATACGAGATTACCGGCTTGCAGTGACTGGAGTTCAGACGTGTGCTCTTCCGATCTACTCAGACTACNVGGGTATCTAATCC
785R_S_8_7	Rev	CAAGCAGAAGACGGCATACGAGAT	CACCTTACCTTA	GTGACTGGAGTTCAGACGTGTGCTCTTCCGATCT	TTCTCT	GACTACNVGGGTATCTAATCC	CAAGCAGAAGACGGCATACGAGATCACCTTACCTTAGTGACTGGAGTTCAGACGTGTGCTCTTCCGATCTTTCTCTGACTACNVGGGTATCTAATCC
785R_S_8_8	Rev	CAAGCAGAAGACGGCATACGAGAT	TTAACTGGAAGC	GTGACTGGAGTTCAGACGTGTGCTCTTCCGATCT	CACTTCT	GACTACNVGGGTATCTAATCC	CAAGCAGAAGACGGCATACGAGATTTAACTGGAAGCGTGACTGGAGTTCAGACGTGTGCTCTTCCGATCTCACTTCTGACTACNVGGGTATCTAATCC
785R_S_8_9	Rev	CAAGCAGAAGACGGCATACGAGAT	TACCGCCTCGGA	GTGACTGGAGTTCAGACGTGTGCTCTTCCGATCT		GACTACNVGGGTATCTAATCC	CAAGCAGAAGACGGCATACGAGATTACCGCCTCGGAGTGACTGGAGTTCAGACGTGTGCTCTTCCGATCTGACTACNVGGGTATCTAATCC
785R_S_8_10	Rev	CAAGCAGAAGACGGCATACGAGAT	ACTTTAAGGGTG	GTGACTGGAGTTCAGACGTGTGCTCTTCCGATCT	A	GACTACNVGGGTATCTAATCC	CAAGCAGAAGACGGCATACGAGATACTTTAAGGGTGGTGACTGGAGTTCAGACGTGTGCTCTTCCGATCTAGACTACNVGGGTATCTAATCC
785R_S_8_11	Rev	CAAGCAGAAGACGGCATACGAGAT	CCATCACATAGG	GTGACTGGAGTTCAGACGTGTGCTCTTCCGATCT	TC	GACTACNVGGGTATCTAATCC	CAAGCAGAAGACGGCATACGAGATCCATCACATAGGGTGACTGGAGTTCAGACGTGTGCTCTTCCGATCTTCGACTACNVGGGTATCTAATCC
785R_S_8_12	Rev	CAAGCAGAAGACGGCATACGAGAT	GAGCAACATCCT	GTGACTGGAGTTCAGACGTGTGCTCTTCCGATCT	CTA	GACTACNVGGGTATCTAATCC	CAAGCAGAAGACGGCATACGAGATGAGCAACATCCTGTGACTGGAGTTCAGACGTGTGCTCTTCCGATCTCTAGACTACNVGGGTATCTAATCC
785R_S_8_13	Rev	CAAGCAGAAGACGGCATACGAGAT	ATGTCCGACCAA	GTGACTGGAGTTCAGACGTGTGCTCTTCCGATCT	GATA	GACTACNVGGGTATCTAATCC	CAAGCAGAAGACGGCATACGAGATATGTCCGACCAAGTGACTGGAGTTCAGACGTGTGCTCTTCCGATCTGATAGACTACNVGGGTATCTAATCC
785R_S_8_14	Rev	CAAGCAGAAGACGGCATACGAGAT	TGTCTCGCAAGC	GTGACTGGAGTTCAGACGTGTGCTCTTCCGATCT	ACTCA	GACTACNVGGGTATCTAATCC	CAAGCAGAAGACGGCATACGAGATTGTCTCGCAAGCGTGACTGGAGTTCAGACGTGTGCTCTTCCGATCTACTCAGACTACNVGGGTATCTAATCC
785R_S_8_15	Rev	CAAGCAGAAGACGGCATACGAGAT	CGCGGTTACTAA	GTGACTGGAGTTCAGACGTGTGCTCTTCCGATCT	TTCTCT	GACTACNVGGGTATCTAATCC	CAAGCAGAAGACGGCATACGAGATCGCGGTTACTAAGTGACTGGAGTTCAGACGTGTGCTCTTCCGATCTTTCTCTGACTACNVGGGTATCTAATCC
785R_S_8_16	Rev	CAAGCAGAAGACGGCATACGAGAT	GAGACTATATGC	GTGACTGGAGTTCAGACGTGTGCTCTTCCGATCT	CACTTCT	GACTACNVGGGTATCTAATCC	CAAGCAGAAGACGGCATACGAGATGAGACTATATGCGTGACTGGAGTTCAGACGTGTGCTCTTCCGATCTCACTTCTGACTACNVGGGTATCTAATCC
